# Dissecting antibiosis resistance to *Phthorimaea absoluta* in wild and cultivated tomato accessions

**DOI:** 10.64898/2026.07.11.737942

**Authors:** Komla Exonam Amegan, Florent Magot, Nicolas Desneux, Sylvia Del-Valle, Sylvia Salgon, Alan Kergunteuil, Bernard Caromel, Romain Larbat, Anne-Violette Lavoir

## Abstract

Tomato production faces a persistent challenge from the tomato leaf miner, *Phthorimaea absoluta*, a pest that severely limits yields while effective resistance in cultivated varieties remains scarce. To address this gap, wild tomato relatives represent a promising reservoir of resistance traits. In this study, 24 tomato accessions, including both cultivated types and wild species, were evaluated under greenhouse (no-choice) and tunnel (choice) conditions. Resistance mechanisms were characterized through measures of antibiosis such as leaflet lesion type, proportion of attacked leaflets, and mine density. The results revealed substantial variation between and within species, allowing classification of accessions into resistant, intermediate, and susceptible groups through multivariate analysis. Notably, the wild accession *Solanum habrochaites* ‘PI248707’ exhibited strong resistance, in contrast to susceptible cultivated varieties such as Rose de Berne. Under choice conditions, ‘PI248707’ sustained limited damage and disrupted larval development, with early instar larvae present but few reaching advanced stages, indicating an inhibitory defense response. Untargeted metabolomic profiling further highlighted pronounced constitutive differences between wild and cultivated accessions, with *S. pennellii* and *S. habrochaites* displaying higher metabolic diversity. By integrating phenotypic and metabolic data, specific metabolite classes associated with resistance were identified. These findings underscore the potential of wild tomato germplasm in breeding programs, with ‘PI248707’ standing out as a strong candidate for resistance introgression.
