## Supplementary files for "Dissecting antibiosis resistance to *Phthorimaea absoluta* in wild and cultivated tomato accessions"

### Sheet: File S1
Table S1: Mean±standard error (n=6) value of damage parameters percentage of leaflet attacked (PLA) in the no-choice assay. Different letters indicate significant differences using the Fisher LSD test at 5%. Mean values followed by a letter in common were not significantly different according to LSD.test (p<0.05)
accession	Species	mean±sd	groups
LA1450	S. cheesmaniae	3.5±0.83	abcdef
LA1036	S. cheesmaniae	3.33±0.51	abcde
LA0531	S. cheesmaniae	2.66±1.03	bcdefg
LA1447	S. cheesmaniae	2.5±0.54	fgh
LA1412	S. cheesmaniae	2.66±0.51	defgh
LA1406	S. cheesmaniae	2±0.63	h
LA0746	S. cheesmaniae	2.33±0.81	gh
LA0421	S. cheesmaniae	2.166±0.75	gh
LA0749	S. cheesmaniae	2.17±0.75	gh
LA0429	S. cheesmaniae	1.83±0.75	h
LA3864	S. habrochaites	3.5±0.54	abcde
LA1777	S. habrochaites	2.66±0.81	efgh
PI248707	S. habrochaites	2.33±0.516	fgh
G1.1560	S. habrochaites	2.33±0.51	gh
LA1033	S. habrochaites	2.16±0.75	gh
PI308	S. habrochaites	2.5±0.54	gh
PI438	S. lycopersicum	4.33±0.81	a
Mex121	S. lycopersicum	4±0.89	ab
Maroc	S. lycopersicum	4.166±0.75	a
RdB	S. lycopersicum	3.83±1.32	abc
Mex10	S. lycopersicum	3.5±0.54	abcd
LA2078	S. lycopersicum	3±0.89	cdefg
LA0751	S. pennellii	4±0.89	a
LA1376	S. pennellii	3.66±0.81	abc

### Sheet: File S2
Table S2: Mean±standard error (n=6) value of Small mine in the no-choice assay. Different letters indicate significant differences using the Fisher LSD test at 5%. Mean values followed by a letter in common were not significantly different according to LSD.test (p<0.05)
accession	Species	mean±sd	groups
LA1036	S. cheesmaniae	3.5±2.25	abc
LA0429	S. cheesmaniae	3.16±1.94	abcd
LA1412	S. cheesmaniae	2.66±0.81	abcd
LA0531	S. cheesmaniae	2.67±1.21	abcd
LA0421	S. cheesmaniae	2.67±0.51	abcde
LA1447	S. cheesmaniae	2.5±1.37	abcde
LA0746	S. cheesmaniae	2.33±0.51	abcde
LA1406	S. cheesmaniae	2±0.89	bcdef
LA0749	S. cheesmaniae	1.5±1.22	efg
LA1450	S. cheesmaniae	1.33±0.81	efg
LA3864	S. habrochaites	4±1.89	a
LA1777	S. habrochaites	2.83±1.32	abcd
PI308	S. habrochaites	2.67±0.51	abcde
G1.1560	S. habrochaites	2.33±1.03	abcde
LA1033	S. habrochaites	2.17±1.16	bcdef
PI248707	S. habrochaites	1.83±0.75	cdef
Mex10	S. lycopersicum	3.67±1.63	ab
Mex121	S. lycopersicum	3.5±1.378	ab
PI438	S. lycopersicum	3±2.75	abcdef
RdB	S. lycopersicum	1.83±1.72	defg
Maroc	S. lycopersicum	1.16±1.47	fg
LA2078	S. lycopersicum	0.66±0.51	g
LA1376	S. pennellii	3.16±1.6	abc
LA0751	S. pennellii	3.66±4.32	abcd

### Sheet: File S3
Supplementary Table S3: Mean±standard error (n=6) value of Large mine in the no-choice assay. Different letters indicate significant differences using the Fisher LSD test at 5%. Mean values followed by a letter in common were not significantly different according to LSD.test (p<0.05)
accession	Species	mean±sd	groups
LA1450	S. cheesmaniae	2.33±0.51	bcde
LA1036	S. cheesmaniae	1.17±0.98	defg
LA0429	S. cheesmaniae	0.5±1.22	fghi
LA0749	S. cheesmaniae	0.5±0.83	fghi
LA1406	S. cheesmaniae	0.17±0.41	fghi
LA0746	S. cheesmaniae	0±0	fghi
LA0531	S. cheesmaniae	0.5±0.84	efgh
LA1412	S. cheesmaniae	0±0	ghi
LA0421	S. cheesmaniae	0±0	i
LA1447	S. cheesmaniae	0±0	hi
LA3864	S. habrochaites	1.83±1.83	bcde
LA1033	S. habrochaites	0.5±0.84	fghi
LA1777	S. habrochaites	0±0	hi
PI248707	S. habrochaites	0±0	i
PI308	S. habrochaites	0.17±0.41	ghi
G1.1560	S. habrochaites	0±0	hi
Maroc	S. lycopersicum	3.67±0.51	a
LA2078	S. lycopersicum	2.83±0.75	ab
RdB	S. lycopersicum	2.5±0.83	abc
Mex121	S. lycopersicum	2.33±1.36	abc
PI438	S. lycopersicum	2.83±0.752	ab
Mex10	S. lycopersicum	1.83±0.75	bcde
LA1376	S. pennellii	2.33±0.81	bcd
LA0751	S. pennellii	1.33±1.5	cdef

### Sheet: File S4
Supplementary Table S4: Pairwise differential metabolite analysis using limma with FDR correction and hypergeometric pathway enrichment
Comparison	Metabolites_Up_Resistant	Metabolites_Up_Sensitive	Metabolites_Total_Significant	Pathways_Enriched_Total
PI24_vs_LA3864	363	388	751	3
PI24_vs_RdB	1560	1063	2628	6
LA0746_vs_LA1450	882	775	1657	5

### Sheet: File S5
Supplementary Table S5A: Homogeneity of multivariate dispersions within species
	Df	Sum Sq	Mean Sq	N.Perm	Pr(>F)
Groups	3	0.00084	0.00028	9999	1e-04 ***
Residuals	222	0.00229	1.03e-05
Supplementary Table S5B: Mean within-species distance to centroid (Bray–Curtis dissimilarity) of constitutive foliar metabolic profiles.
Species	mean distance to centroid	standard deviation	samples number
S. pennellii	0.0105411	0.00893504	20
S. habrochaites	0.00760785	0.00265683	53
S. cheesmaniae	0.0048252	0.00179529	94
S. lycopersicum	0.00431765	0.00136113	59

### Sheet: File S6
Supplementary Table S6 : Mean relative abundance (%) of constitutive metabolic classes across Solanum lycopersicum accessions
Metabolic class	Mex10	PI438	Mex121	RdB	Maroc	Mean (%)
Amino acids and Peptides	2.19183	2.42	2.45448	2.28243	2.30915	2.33158
Fatty acids	13.8532	10.193	12.9673	15.5534	14.8837	13.4901
Polyketides	3.35034	3.08622	3.15948	3.08501	3.14482	3.16518
Carbohydrates	12.2705	12.6201	12.6775	12.3309	12.2085	12.4215
Acylsugars	0.0549614	0.0402121	0.0675677	0.0574715	0.0803274	0.060108
Alkaloids	11.3139	11.8834	11.0316	11.1836	11.6604	11.4146
Polyamines	1.22609	1.39143	1.34223	1.20771	1.17167	1.26782
Glycoalkaloids	31.9474	35.7522	34.5177	29.9971	30.5568	32.5542
Shikimates and Phenylpropanoids	2.34296	2.87919	2.52527	2.46356	2.48161	2.53852
Flavonoids	0.45385	0.533644	0.409333	0.719315	0.655575	0.554343
Terpenoids	7.47213	5.96209	6.39849	6.73566	6.72628	6.65893
Monoterpenoids	1.06838	0.949689	1.07542	1.14014	1.1411	1.07495
Sesquiterpenoids	1.37154	0.940556	1.36459	1.19212	1.36667	1.24709
Unclassified	11.0829	11.3483	10.009	12.0516	11.6134	11.2211

### Sheet: File S7
Supplementary Table S7: Mean contribution of metabolic classes to the Bray–Curtis dissimilarity among tomato species based on SIMPER analysis
Rank	Metabolic class	Mean contribution (%)	Standard deviation	Mean Bray–Curtis dissimilarity
1	Other alkaloids	32.9741	4.52701	0.0884968
2	Fatty acids	22.8137	1.5539	0.0608088
3	Other Carbohydrates	7.8125	1.53327	0.0215237
4	Other terpenoids	7.04178	1.02248	0.0191828
5	Polyamines	5.53781	3.20877	0.0119933
6	Polyketides	5.28012	4.57204	0.01332
7	Amino acids and Peptides	5.17702	1.43903	0.0128577
8	Sesquiterpenoids	4.02162	1.60151	0.0103131
9	Glycoalkaloids	4.01673	1.86921	0.00910942
10	Monoterpenoids	2.68482	0.635663	0.00720379
11	Other Phenylpropanoids	1.6855	0.728394	0.00391703
12	Flavonoids	0.95429	0.349895	0.00234766
